# HIRA-mediated loading of histone variant H3.3 controls androgen-induced transcription by regulation of AR/BRD4 complex assembly at enhancers

**DOI:** 10.1101/2023.05.08.536256

**Authors:** Viacheslav M. Morozov, Alberto Riva, Sadia Sarwar, WanJu Kim, Jianping Li, Lei Zhou, Jonathan D. Licht, Yehia Daaka, Alexander M. Ishov

## Abstract

Incorporation of histone variant H3.3 comprises active territories of chromatin. Exploring the function of H3.3 in prostate cancer (PC), we found that knockout (KO) of H3.3 chaperone HIRA suppresses PC growth *in vitro* and in xenograft settings, deregulates androgen-induced gene expression and alters androgen receptor (AR) binding within enhancers of target genes. H3.3 affects transcription in multiple ways, including activation of p300 by phosphorylated H3.3 at Ser-31 (H3.3S31Ph), which results in H3K27 acetylation (H3K27Ac) at enhancers. In turn, H3K27Ac recruits bromodomain protein BRD4 for enhancer-promoter interaction and transcription activation. We observed that HIRA KO reduces H3.3 incorporation, diminishes H3.3S31Ph and H3K27Ac, modifies recruitment of BRD4. These results suggest that H3.3-enriched enhancer chromatin serves as a platform for H3K27Ac-mediated BRD4 recruitment, which interacts with and retains AR at enhancers, resulting in transcription reprogramming. AR KO reduced levels of H3.3 at enhancers, indicating feedback mechanism. In addition, HIRA KO deregulates glucocorticoid-driven transcription, suggesting a common H3.3/HIRA-dependent mechanism of nuclear receptors function. Expression of HIRA complex proteins is increased in PC compared with normal prostate tissue, especially in high-risk PC groups, and is associated with a negative prognosis. Collectively, our results demonstrate function of HIRA-dependent H3.3 pathway in regulation of nuclear receptors activity.

**Key points:** *H3.3 at enhancers promotes acetylation of H3K27Ac and retention of AR/BRD4 complex for transcription regulation

*Knockout of H3.3 chaperone HIRA suppresses PC cells growth and deregulates androgen-induced transcription

*H3.3/HIRA pathway regulates both AR and GR, suggesting a common HIRA/H3.3 mechanism of nuclear receptors function
