## Supplementary material for "HIRA-mediated loading of histone variant H3.3 controls androgen-induced transcription by regulation of AR/BRD4 complex assembly at enhancers": Table S1

### Sheet: Sheet1
CPA6
C3orf14
SMIM24
FEZF1
AL365181.2
SYNPO2L
OTUD1
NR3C2
TGM1
KLHL13
ARSI
HECA
EDN1
MTUS2
AL109918.1
NCOA5
WDR81
AP5Z1
PRICKLE2-AS1
NBN
AP001062.1
LETM2
KLHL2
KCNG1
AL162231.2
SGPP2
PXYLP1
DBP
SULT1E1
AL645608.7
ADCY7
LAMA2
EHF
NFE2
CEBPA-DT
MBNL2
AC130686.1
ZNF189
SUSD5
CD300C
GNAL
BMF
LANCL3
STARD8
RDH10
ANKRD18B
SERPINB8
RABIF
PCED1B
DDX5
KBTBD8
ALOXE3
ZBED3
TMCC3
LATS2
KCNF1
NOCT
FOXQ1
DLG2
ZNF114
LURAP1
XK
SPATA5L1
BATF2
MMRN2
GABARAP
YPEL4
ING3
B3GNT3
ZSCAN5A
AC025265.1
IRF2BP2
SOX4
TBC1D3P7
UBR5-AS1
SHE
HOXA13
NRP1
VSTM2L
NR2F1
PLK2
GPR162
GINS3
IRX6
TUBB2B
CXADR
CACNB4
GJA1
SLC12A3
PTPRN2
UFSP1
EPS8
ARL4A
TG
SFPQ
FAM83B
ZNF582
TGFB3
AL132712.1
ELFN2
IRAK2
S1PR2
CBX4
AC120114.1
NFATC4
CLDN4
YWHAZP3
GPR137C
ARHGAP30
IRX4
IGF2
ATAD2
RGS3
AC129492.6
ADM2
BLACAT1
MAML2
PYGB
TLE3
AC004967.2
RAC2
RPL7AP28
CECR2
AC004982.1
AP001505.1
GPR27
RHOU
GDPD5
SH3PXD2B
AC078850.1
PAX6
FAHD2CP
BX322562.1
DLX2
AC010173.1
RNF223
ST3GAL1
LINC00867
BTN2A2
DNMBP
STK17A
KRTAP3-1
NDRG1
ZSCAN2
ADAMTS15
RPL7P26
ZDHHC6
TMEM63C
ANKRD63
DUSP4
UNC5C
IL1R2
MAGI2
GLRX2
ETNK2
RAB3B
FZD5
GRB7
ST8SIA4
LINC00941
GMPR
GREB1
SRSF6
SLCO2A1
AC004967.1
BDNF
LDLRAD4
PTPN21
DOK3
AC092611.2
KIAA1671
BTN3A1
AC139491.7
RASAL1
TFCP2L1
CSF1
LINC00523
P3H2
ZHX2
DENND3
ATOH8
NAT16
TIPARP
LINC00511
ZNF624
RNF152
EML6
MBOAT1
KLHL30
RHOB
RASD2
GCOM1
FZD2
TAS1R3
FZD9
SLC2A3
SLC40A1
MAP3K14
C2orf27A
KIRREL2
ATP6V0C
METTL25
C8orf48
AL513497.1
MSX1
C14orf132
EMX2
FAIM
C12orf76
GCK
PAX9
POLR2J4
OTULINL
APOLD1
CST6
SMIM10L2B
ADAMTS9
DLX3
AC107884.1
KCNH2
ELOVL2
TUBB8P12
LRRC4B
CPEB4
IRS1
PRR22
CALCRL
ANKRD50
CAV1
KLB
PID1
CYP1A1
STAT4
FMO5
BAMBI
PAQR8
FAM69A
NAA80
ZNF547
MOCOS
C14orf93
AL049555.1
RASIP1
CCDC9B
SYTL2
SLC30A1
UBE2H
RAD54L
SWT1
CCNE2
PCDH10
NRP2
RASSF5
ATAD3B
BTBD11
CDH2
AC018553.1
ABHD8
MAP3K12
WTIP
EEF1AKMT3
ARID5B
LINC00205
PCMTD1
NHLRC4
SYNE1
CCNG2
STX19
ANKRD10-IT1
FAM110D
KTN1-AS1
TMEM125
SMOC1
AC122710.2
CIRBP-AS1
BBS10
CAPN12
ST6GAL2
FRK
AC008915.2
SOX21-AS1
EPHA4
RASD1
AC015813.5
SLC2A4
SEMA3D
PDZD2
PRKY
MC5R
TGFA
ID2
AC005551.1
CCDC184
LINC00910
AC144831.1
FOXO6
MAMSTR
RHOBTB2
INMT
THSD1
AC129492.2
TUBA3E
GIPR
CHRNB4
ISPD
EN2
HDAC9
AL050341.2
INHBE
TENT5B
ST3GAL4
STON1
STOX2
DLX4
HEY1
ITGAX
SBK1
AL359752.1
GPAM
MSX2
PBX1
AHR
SLC39A2
ZFP36L2
VGLL1
CHRNA2
SSR3
LINC02323
MTCL1
ZNF474
RAB11FIP1
ODC1
FAM189A2
PIM1
PCDH17
THBD
KLF4
HEXIM1
ARID3B
AF131215.6
TCERG1L
AC002467.1
EMP1
MT1G
ZBED3-AS1
MT-ATP8
SNHG9
GAS1
NKPD1
NRIP2
SAMD15
PCDH9
LANCL2
AL662844.4
NUAK1
AL807752.5
ZMIZ1-AS1
LINC02289
CCR10
NBPF1
AC079781.5
TMEM64
ZDHHC21
POU2F3
PEAK1
TSLP
NHS
DSEL
SLC27A1
PTAFR
DNAJB5
KIAA1217
TSPYL2
SPAG1
AC144652.1
TM4SF1
ZFP36
FZD7
MFSD2A
TTN
MAP3K8
SGSM1
ITGA11
LMTK3
EGR2
AL109615.3
BEST2
WNT6
LURAP1L
MEG3
CD248
PGC
C8orf76
CAV3
AL136982.5
ESPNL
AL391421.1
AC008393.1
AL158151.1
KLF15
LMOD1
LINC01237
ELN
AL121772.1
AL359922.2
JAK3
KIRREL3
SNCAIP
ZEB1-AS1
SRGAP2D
HOXB9
SH3BP1
FAM78B
LINC01647
ITPKA
S1PR5
AC009686.2
PPP2CB
DUOXA1
PPP1R1C
TBC1D8
UGT2B11
TNNI2
EPHA7
SBSPON
ZMIZ1
FAM167A
LRG1
VWA5B2
JAK2
HELZ2
AC005165.1
NKX2-8
HSPA6
ETV7
AC112220.2
RPL5P34
UBXN10
FOXP1
ASPHD2
CD22
GLI1
GPRIN3
HS3ST6
IL34
CRISPLD1
CCT8P1
CASC10
ZFHX3
RGMA
RORC
HARBI1
AL583785.1
BOC
PLA2G16
EBF3
AC008105.1
CITED4
AL157935.1
POU5F1
KLHL35
NKILA
SLC25A34
TCP11L2
SHISA7
LMCD1
AL109613.1
GABRE
CAV2
IL20RA
SLFN5
BCL3
SOX11
KRT5
AC233723.2
LINC01291
RNF150
NEURL1B
LINC00880
OVOL1
GTF3C6
SAFB2
SALL2
VGF
AC100803.2
NOTCH2
STC2
TLL1
TIGD3
OPRL1
ATF5
NHSL2
PRR15L
C1orf127
RASSF9
SEMA7A
BMP2
NPY1R
SKIL
BCL11A
SOST
SMIM10L2A
KITLG
TESK2
DIRAS2
MIR22HG
KCTD12
FAM166B
ARHGAP24
FAM107B
AL354718.1
ANKRD1
PIM3
GPRIN2
LMO1
SH2D3C
KCNAB1
NOD2
KLHL4
F3
NINJ1
RPL17
PODXL
AL512274.1
KRT8P3
ZNF703
SCNN1G
AC104109.2
AC136475.2
ZNF436-AS1
LCA5
LINC02029
AC103760.1
SEMA6B
C3orf80
P2RY11
KRT12
AC023157.3
LONRF1
JDP2
SELENOS
TRANK1
ADRB2
AL157823.2
KRT8P33
HKDC1
LINC00680
AC020904.2
WSB1
CDR2L
CDKN2B
TLR2
ARMC12
PRR20G
CES5AP1
RRP7BP
JCAD
TRERF1
ZNF653
AREG
DLX1
ADM5
ITGA2
KCNJ11
TOE1
MME
PTCH1
EOMES
PPA1
ATCAY
GEM
SLC45A1
CHST2
LRRC10B
SEC14L1P1
NANOS1
NATD1
KRT41P
ERN1
C3orf70
ETV1
STAB2
KRT31
BIRC2
AL135905.2
MT1X
MLPH
FOXD2-AS1
MT2A
LARP6
SERPINF2
NPL
ABLIM2
LGR4
ROR1
FBXO32
SEMA4B
ARRDC4
PLEKHA6
SNAI2
KLF9
PLEKHF2
BMP5
TMEM187
RHOBTB1
CISH
MTRNR2L12
NKX2-1
GBX2
LAMA3
THEMIS2
APOBEC3F
MR1
SLC30A2
SLITRK6
SMG9
BTBD8
TWIST1
FAM222A
GJB4
FAM155B
AMOTL2
ATF4
SSTR5
OASL
INSYN1
TNFAIP3
IFRD1
VAV3
FOXO1
ADAMTS17
AMD1
TXNIP
EHHADH
FBXL8
TNS2
CA12
SPINK13
HLA-F-AS1
RASSF1
FOXA3
MAT2A
ARSJ
NR1D1
SEMA4C
TMEM37
ZNF235
GPAT3
HSPA12A
SATB1
ZSWIM4
YPEL3
MRFAP1
TRMT61A
AC012676.1
SOX2
FLVCR2
AC087491.1
DISP3
CHAC1
YPEL2
MAST1
ADGRF2
FAM171A2
EAF2
AC084880.1
HYAL1
KRT23
ARHGEF40
SERHL
CIART
NLRC3
BCDIN3D-AS1
S1PR3
BIN1
FOXG1
LINC00847
LINC01658
CCDC68
DUOX1
ZNF608
GRIP2
MMP9
LINC02084
MYB
PIK3IP1
FAM83A
ANKRD37
