## Supplementary material for "HIRA-mediated loading of histone variant H3.3 controls androgen-induced transcription by regulation of AR/BRD4 complex assembly at enhancers": Table S2

### Sheet: KEGG pathway enrichment AR AND 
Category	Term	Count	%	PValue	Genes	List Total	Pop Hits	Pop Total	Fold Enrichment	Bonferroni	Benjamini	FDR
KEGG_PATHWAY	hsa04390:Hippo signaling pathway	18	2.93638	3.39568e-06	FZD2, FZD5, TGFB3, FZD7, FZD9, WTIP, AREG, BMP5, SOX2, PPP2CB, WNT6, BMP2, RASSF1, DLG2, LATS2, ID2, SNAI2, BIRC2	243	157	8205	3.8712	0.000926593	0.000927021	0.000906647
KEGG_PATHWAY	hsa04550:Signaling pathways regulating pluripotency of stem cells	15	2.44698	7.78208e-05	ZFHX3, FZD2, FZD5, FZD7, FZD9, PAX6, KLF4, POU5F1, INHBE, SOX2, WNT6, ID2, JAK2, SKIL, JAK3	243	143	8205	3.54183	0.0210218	0.0106225	0.0103891
KEGG_PATHWAY	hsa04360:Axon guidance	16	2.61011	0.000301143	SEMA6B, EPHA4, NRP1, SEMA7A, EPHA7, SEMA3D, SEMA4B, PTCH1, SEMA4C, UNC5C, RGMA, NFATC4, ABLIM2, RGS3, BOC, RAC2	243	182	8205	2.96839	0.0789347	0.027404	0.0268017
KEGG_PATHWAY	hsa05200:Pathways in cancer	31	5.0571	0.00041902	NOTCH2, LAMA2, LAMA3, TGFA, GLI1, ADCY7, FOXO1, WNT6, RASSF1, HEY1, RASSF5, PIM1, STAT4, RAC2, JAK2, JAK3, CDKN2B, EDN1, FZD2, FZD5, TGFB3, FZD7, ITGA2, PTCH1, FZD9, IGF2, MMP9, BMP2, KITLG, CCNE2, BIRC2	243	531	8205	1.97124	0.108114	0.0285981	0.0279696
KEGG_PATHWAY	hsa05205:Proteoglycans in cancer	16	2.61011	0.00104909	VAV3, DDX5, FZD2, FZD5, CAV3, CAV2, FZD7, ITGA2, CAV1, PTCH1, FZD9, IGF2, TWIST1, MMP9, WNT6, TLR2	243	205	8205	2.63535	0.249151	0.0572801	0.0560212
KEGG_PATHWAY	hsa05217:Basal cell carcinoma	8	1.30506	0.00241111	WNT6, BMP2, FZD2, FZD5, FZD7, PTCH1, FZD9, GLI1	243	63	8205	4.28767	0.482646	0.109705	0.107294
KEGG_PATHWAY	hsa04068:FoxO signaling pathway	11	1.79445	0.00525236	CDKN2B, IRS1, TGFB3, PLK2, FOXG1, CCNG2, FOXO6, SLC2A4, FBXO32, FOXO1, GABARAP	243	131	8205	2.83527	0.76252	0.183128	0.179103
KEGG_PATHWAY	hsa04668:TNF signaling pathway	10	1.63132	0.00570995	EDN1, CSF1, BCL3, TNFAIP3, MAP3K8, NOD2, MAP3K14, MMP9, BIRC2, ATF4	243	112	8205	3.01477	0.790553	0.183128	0.179103
KEGG_PATHWAY	hsa04934:Cushing syndrome	12	1.95759	0.00603719	WNT6, CDKN2B, RASD1, FZD2, CCNE2, FZD5, FZD7, FZD9, AHR, ADCY7, PBX1, ATF4	243	155	8205	2.6141	0.808554	0.183128	0.179103
KEGG_PATHWAY	hsa04350:TGF-beta signaling pathway	9	1.46819	0.00681367	PPP2CB, CDKN2B, BMP2, TGFB3, BAMBI, ID2, INHBE, RGMA, BMP5	243	95	8205	3.19883	0.845336	0.186013	0.181925
KEGG_PATHWAY	hsa04310:Wnt signaling pathway	12	1.95759	0.0117361	TLE3, WNT6, FZD2, FZD5, BAMBI, FZD7, FZD9, RAC2, ROR1, SOST, LGR4, NFATC4	243	170	8205	2.38344	0.960161	0.29127	0.284868
KEGG_PATHWAY	hsa05166:Human T-cell leukemia virus 1 infection	14	2.28385	0.0140689	NRP1, CDKN2B, EGR2, MSX2, TGFB3, IL1R2, ADCY7, NFATC4, ZFP36, CCNE2, MSX1, JAK3, MAP3K14, ATF4	243	222	8205	2.12935	0.979102	0.320067	0.313033
KEGG_PATHWAY	hsa04151:PI3K-Akt signaling pathway	19	3.09951	0.0171092	LAMA2, CSF1, IRS1, BDNF, ITGA2, LAMA3, MAGI2, IGF2, TGFA, AREG, PPP2CB, KITLG, CCNE2, ITGA11, MYB, JAK2, JAK3, ATF4, TLR2	243	354	8205	1.81227	0.991006	0.35693	0.349085
KEGG_PATHWAY	hsa05165:Human papillomavirus infection	18	2.93638	0.0183041	NOTCH2, FZD2, LAMA2, FZD5, MAML2, FZD7, ITGA2, LAMA3, FZD9, FOXO1, OASL, PPP2CB, WNT6, DLG2, HEY1, CCNE2, ITGA11, ATP6V0C	243	331	8205	1.83619	0.993548	0.35693	0.349085
KEGG_PATHWAY	hsa04916:Melanogenesis	8	1.30506	0.0293625	WNT6, EDN1, KITLG, FZD2, FZD5, FZD7, FZD9, ADCY7	243	101	8205	2.67449	0.999707	0.534397	0.522652
KEGG_PATHWAY	hsa04080:Neuroactive ligand-receptor interaction	18	2.93638	0.0439361	EDN1, CHRNB4, P2RY11, CHRNA2, CALCRL, GIPR, PTAFR, NPY1R, OPRL1, ADRB2, SSTR5, VGF, ADM2, MC5R, S1PR3, S1PR2, GABRE, S1PR5	243	367	8205	1.65607	0.999995	0.714466	0.698763
KEGG_PATHWAY	hsa04930:Type II diabetes mellitus	5	0.815661	0.0458379	KCNJ11, IRS1, HKDC1, SLC2A4, GCK	243	46	8205	3.67016	0.999997	0.714466	0.698763
KEGG_PATHWAY	hsa05410:Hypertrophic cardiomyopathy	7	1.14192	0.0494576	EDN1, CACNB4, LAMA2, TGFB3, ITGA2, ITGA11, TTN	243	90	8205	2.6262	0.999999	0.714466	0.698763
KEGG_PATHWAY	hsa05161:Hepatitis B	10	1.63132	0.050065	EGR2, CCNE2, TGFB3, STAT4, JAK2, JAK3, MMP9, ATF4, NFATC4, TLR2	243	162	8205	2.08429	0.999999	0.714466	0.698763
KEGG_PATHWAY	hsa04010:MAPK signaling pathway	15	2.44698	0.0523418	DUSP4, CSF1, TGFB3, BDNF, HSPA6, IGF2, TGFA, AREG, KITLG, CACNB4, RAC2, MAP3K8, MAP3K14, MAP3K12, ATF4	243	294	8205	1.72273	1	0.714466	0.698763
KEGG_PATHWAY	hsa05414:Dilated cardiomyopathy	7	1.14192	0.0638528	CACNB4, LAMA2, TGFB3, ITGA2, ITGA11, ADCY7, TTN	243	96	8205	2.46206	1	0.830086	0.811843
KEGG_PATHWAY	hsa04933:AGE-RAGE signaling pathway in diabetic complications	7	1.14192	0.074686	THBD, EDN1, TGFB3, PIM1, JAK2, F3, FOXO1	243	100	8205	2.36358	1	0.907975	0.88802
KEGG_PATHWAY	hsa05412:Arrhythmogenic right ventricular cardiomyopathy	6	0.978793	0.0764961	GJA1, CACNB4, LAMA2, CDH2, ITGA2, ITGA11	243	77	8205	2.63107	1	0.907975	0.88802
KEGG_PATHWAY	hsa05207:Chemical carcinogenesis - receptor activation	11	1.79445	0.0958888	PAQR8, NOTCH2, CHRNB4, UGT2B11, CYP1A1, AHR, ADRB2, KLF4, JAK2, ADCY7, ATF4	243	212	8205	1.75198	1	1	0.981618
